# Shotgun Proteomics of non-depleted and depleted hemolymph of human *Schistosomiasis snail vector; Biomphalaria glabrata*, revealed vital immune related proteins

**DOI:** 10.1101/2020.01.12.903708

**Authors:** Benson Otarigho, Mofolusho Falade, Castro-Borges William

## Abstract

**Background:** *Biomphalaria glabrata* is an important host in the transmission of human schistosomiasis in the Caribbean and South America. There are serious setbacks in the current control measures, hence need to explore alternatives.

**Objective:** To unveil *Biomphalaria glabrata* hemolymph proteome for possible detailed knowledge of its immunity in host-pathogen relationship.

**Methods:** In this study we performed a shotgun proteomic and bioinformatic analyses of the non-depleted and depleted [0.5 and 0.75% Trifluoroacetic acid (TFA) depletion] hemolymph of *B. glabrata* (LE strain).

**Results:** Our analysis was able to mine a total of 148 proteins from the hemolymph. The highest number of protein (148) was obtained from the 0.5% TFA-depleted sample, followed by 62 proteins from the 0.75% TFA-depleted sample and only 59 from non-depleted hemolymph.

**Conclusion:** Most of these proteins are novel and some of them may perform an important role in the immunity of this snail against invading pathogens.
