## Supplementary Table 1_05 depletion for "Shotgun Proteomics of non-depleted and depleted hemolymph of human *Schistosomiasis snail vector; Biomphalaria glabrata*, revealed vital immune related proteins"

### Sheet: Sheet1
Accession	Description	Score	Coverage	# Proteins	# Unique Peptides	# Peptides	# PSMs	Area	# AAs	MW [kDa]	calc. pI
BGLTMP000410-PA|hemoglobin	BGLTMP000410-PA|hemoglobin	1608.46	32.51	2	27	36	372	2.13465e+11	1344	150.165	6.27783
BGLTMP000408-PA	haemoglobin type 1	425.291	17.06	2	12	20	108	1.9359e+11	1518	170.057	6.11279
BGLTMP013141-PA	haemoglobin type 2	1093.68	35.56	1	38	48	262	1.30412e+11	1420	158.275	8.52881
BGLTMP000409-PA	coiled-coil domain-containing protein 171 isoform x1	78.7523	5.33	1	3	5	21	9.22411e+10	675	77.3635	7.6499
BGLTMP000405-PA	haemoglobin type 1	58.3576	26.58	1	8	9	15	8.83152e+10	365	41.4121	6.48096
BGLTMP012438-PA	haemoglobin type 1	251.629	9.48	2	3	4	68	7.18095e+10	517	58.8023	8.32373
BGLTMP013078-PA	haemoglobin type 2	148.299	15.29	1	3	12	34	30817390383	713	80.0987	9.05615
BGLTMP000633-PA	endo- -beta-glucanase	7.08034	4.47	1	1	1	2	13198401249	291	32.2407	7.54736
BGLTMP002110-PA|actin	BGLTMP002110-PA|actin	43.3034	15.43	9	4	4	9	1.26454e+10	376	41.9268	5.47803
BGLTMP000321-PA	---NA--- ---NA---	3.39219	3.01	1	1	1	1	5979348928	532	62.5327	10.0962
BGLTMP010841-PA	haemoglobin type 2	7.17897	7.42	1	1	2	2	2.94214e+09	310	34.592	8.57275
BGLTMP000326-PA	hypothetical protein CGI_10004968	10.8711	2.25	1	1	1	3	2138696508	577	67.435	9.12939
BGLTMP009520-PA	related protein -as1 precursor - [af515469_1fibrinogen]	15.5638	3.19	1	1	1	3	1996630248	439	50.7741	6.11279
BGLTMP000977-PA	endoglucanase-like isoform x1	41.5849	5.73	2	4	4	9	1.70213e+09	873	95.8611	5.45264
BGLTMP010180-PA	calcium binding protein 1	3.40314	11.54	2	1	1	1	1659028268	104	12.1027	4.44971
BGLTMP009035-PA	histone h4- partial	10.5548	16.95	1	1	1	3	1516206370	59	6.37771	12.0151
BGLTMP002318-PA	atrial natriuretic peptide receptor 1	3.45002	3.97	2	1	1	1	1482408246	428	48.0899	6.94678
BGLTMP001217-PA	elongation factor 1-alpha	7.4792	2.61	1	1	1	2	1473909004	459	50.2622	8.93896
BGLTMP003211-PA	heat shock protein 70 b2-like	3.84139	2.24	3	1	1	1	1393723516	580	63.4395	6.23975
BGLTMP003314-PA|biomphalysin	BGLTMP003314-PA|biomphalysin	23.1097	7.69	3	3	3	6	1.08507e+09	572	64.7674	6.56592
BGLTMP000981-PA|cellulase	BGLTMP000981-PA|cellulase	37.7686	12.05	1	4	4	10	1.06577e+09	448	48.9778	5.23682
BGLTMP010351-PA	endo- -beta-mannanase 1	22.3487	10.61	1	2	2	5	7.63535e+08	264	30.0545	6.72705
BGLTMP011868-PA	tubulin alpha-1a chain	24.934	9.83	7	2	2	6	733874738	295	32.5714	5.47803
BGLTMP012137-PA	BGLTMP012137-PA	3.50282	1.89	1	1	1	1	666646264	741	82.1741	5.70654
BGLTMP003362-PA	atp synthase subunit mitochondrial-like	13.6512	2.69	2	1	1	3	610381000	521	56.5123	5.14795
BGLTMP000776-PA	phosphoglycerate kinase	8.23364	4	1	1	1	2	529895808	375	40.5282	6.66846
BGLTMP007548-PA	lactase-phlorizin hydrolase-like protein	8.57255	2.08	1	2	2	2	4.98653e+08	1343	154.62	6.60986
BGLTMP002665-PA	lactase-phlorizin hydrolase	12.2181	4.64	2	1	2	3	4.89785e+08	604	68.491	6.68311
BGLTMP009737-PA	gtpase imap family member 7-like	3.34942	2.56	1	1	1	1	4.22249e+08	547	63.5554	6.68311
BGLTMP007904-PA	78 kda glucose-regulated protein precursor	24.7408	4.32	2	2	2	6	3.98633e+08	671	74.449	5.03369
BGLTMP011886-PA	thioredoxin-dependent peroxide mitochondrial-like isoform x1	6.95033	6.25	2	1	1	2	375506053	176	19.4693	7.32764
BGLTMP011813-PA	type 2 cystatin	3.36865	12.3	1	1	1	1	369147537	122	13.0758	6.49365
BGLTMP004479-PA|matrilin	BGLTMP004479-PA|matrilin	14.0425	8.02	1	2	2	4	334572845	324	35.0198	5.26221
BGLTMP010556-PA	ame: full=globin ame: full=myoglobin - [glb_biogl]	8.92048	9.33	1	1	1	2	3.19722e+08	150	16.1515	8.35303
BGLTMP003938-PA|protein	BGLTMP003938-PA|protein	3.57695	2.97	2	1	1	1	317498275	404	45.0895	6.22705
BGLTMP008380-PA	tubulin beta chain-like	20.1768	9.72	3	2	2	5	312037968	360	39.9566	5.52881
BGLTMP002664-PA	lactase-phlorizin hydrolase	24.7416	7.88	2	3	4	6	2.89769e+08	761	87.4084	6.46826
BGLTMP006413-PA	PREDICTED: uncharacterized protein LOC101849176	21.8819	12.41	1	3	3	5	2.28744e+08	435	48.3987	5.03369
BGLTMP008900-PA	PREDICTED: alpha-amylase-like	4.89969	2.82	1	1	1	1	2.20869e+08	531	60.0173	8.45557
BGLTMP013688-PA	enhancer of filamentation 1-like	3.45528	7.42	1	1	1	1	216497732	229	24.9848	9.11475
BGLTMP006760-PA	nucleolar gtp-binding protein 1-like	3.31765	2.4	1	1	1	1	190976020	625	71.8135	9.14404
BGLTMP011591-PA	gtp-binding nuclear protein ran-like isoform x2	7.32905	6.9	1	1	1	2	189068081	203	23.2522	9.17334
BGLTMP003357-PA	ame: full= beta-c chain unit partial - [hcyb_helpo]	11.4146	6.97	1	2	2	3	186066157	373	42.7693	6.46826
BGLTMP014123-PA	nascent polypeptide-associated complex subunit alpha-like	4.43096	6.64	1	1	1	1	185779416	211	22.8435	4.67822
BGLTMP007727-PA	prolow-density lipoprotein receptor-related protein 1-like	11.1872	5.6	1	1	1	3	1.85296e+08	232	25.3462	4.34814
BGLTMP013192-PA	peptidyl-prolyl cis-trans isomerase- partial	3.35522	10.45	1	1	1	1	177226640	134	14.4632	9.0708
BGLTMP000708-PA	---NA--- ---NA---	3.4899	5.73	1	1	1	1	1.61584e+08	262	31.6004	9.70068
BGLTMP012460-PA	collagen alpha-5 chain-like	15.3458	4.27	1	2	2	4	1.47055e+08	632	69.3073	6.31592
BGLTMP000866-PA	---NA--- ---NA---	3.43697	17.65	1	1	1	1	138240175	102	11.0469	10.272
BGLTMP012059-PA	adenosylhomocysteinase a-like	3.87172	3.35	1	1	1	1	1.31646e+08	358	39.3852	7.09326
BGLTMP002619-PA	beta- -mannanase	8.60191	4.37	1	1	1	2	129656528	343	38.1337	6.03662
BGLTMP012845-PA	long-chain specific acyl- mitochondrial	3.77187	6.44	1	1	1	1	1.14869e+08	202	22.6196	8.38232
BGLTMP008995-PA	glyceraldehyde-3-phosphate dehydrogenase-like	4.55373	4.49	1	1	1	1	114122656	312	33.4759	6.90283
BGLTMP004567-PA	blastula protease 10-like	3.42791	2.9	1	1	1	1	113461082	483	55.0133	9.48096
BGLTMP001876-PA	fibrinogen-related protein	17.7301	5.9	1	2	2	5	1.09593e+08	441	50.7602	7.38623
BGLTMP002965-PA	sperm-associated antigen 16 protein	3.55623	1.54	1	1	1	1	105657092	975	109.319	6.56592
BGLTMP004667-PA	peptidyl-prolyl cis-trans isomerase b-like	7.19679	5.65	1	1	1	2	1.04434e+08	230	25.5038	5.98584
BGLTMP004215-PA	atp-dependent dna helicase pif1-like	3.33069	4.27	1	1	1	1	88888105	398	44.6484	8.63135
BGLTMP004967-PA	beta-glucuronidase-like isoform x1	14.5228	5.65	1	2	2	3	88851605	584	66.4058	6.41748
BGLTMP002261-PA	serine threonine kinase	14.8372	0.34	1	1	1	4	87998158	4772	539.114	8.74854
BGLTMP001438-PA	low-density lipoprotein receptor-related protein 2	8.76489	6.31	1	1	1	2	80331797	206	22.6866	4.98291
BGLTMP010445-PA	hypothetical protein LOTGIDRAFT_130278, partial	7.36169	3.39	1	1	1	2	76504946	413	45.2941	6.23975
BGLTMP008444-PA	PREDICTED: uncharacterized protein LOC101852598, partial	11.6555	7.28	1	2	2	3	76411211	467	51.4016	5.16064
BGLTMP007228-PA	eukaryotic initiation factor 4a-ii-like	7.31985	5.62	1	2	2	2	7.23036e+07	463	52.5598	5.41455
BGLTMP001938-PA	radixin isoform x1	3.46881	1.82	1	1	1	1	5.99461e+07	603	71.4294	5.59229
BGLTMP009843-PA	deoxyribonuclease-1-like isoform x1	10.8543	17.75	2	2	2	3	5.80325e+07	169	19.422	5.78271
BGLTMP002898-PA	endo-beta- -glucanase	3.67002	3.38	1	1	1	1	5.62655e+07	503	55.8739	6.53662
BGLTMP004914-PA	acidic chitinase-like precursor	3.33732	4.37	1	1	1	1	55952018	252	28.3554	7.91357
BGLTMP000565-PA	tankyrase- partial	3.61319	1.63	1	1	1	1	5.26358e+07	1043	113.6	7.04932
BGLTMP001009-PA	beta-mannosidase isoform 2	3.70237	2.36	1	1	1	1	4.90437e+07	508	57.5063	4.81787
BGLTMP009183-PA	fibrinogen-related protein	19.9335	7.37	1	2	2	5	4.26011e+07	353	40.0965	6.04932
BGLTMP001697-PA	probable palmitoyltransferase zdhhc8 isoform x2	5.02118	2.69	1	1	1	1	41696015	668	73.6022	9.74463
BGLTMP007802-PA	serine threonine-protein phosphatase pp1-alpha catalytic subunit-like	3.47418	4.79	2	1	1	1	33749069	292	33.2228	7.53271
BGLTMP007803-PA	3-ketoacyl- thiolase peroxisomal-like	11.3514	8.16	1	1	1	3	31340705	245	26.4949	9.23193
BGLTMP001774-PA	alkaline phosphatase	9.65358	14.39	2	1	1	2	25989107	132	14.0321	8.67529
BGLTMP007221-PA	BGLTMP007221-PA	4.38106	6.54	1	1	1	1	24138067	214	24.3854	5.87158
BGLTMP012422-PA	purine nucleoside phosphorylase-like isoform x1	3.40998	4.76	1	1	1	1	2.36696e+07	294	32.0716	6.80029
BGLTMP012120-PA	calcium binding protein 1	11.3931	13.11	1	1	1	3	22709385	122	14.2329	4.60205
BGLTMP004621-PA	isocitrate dehydrogenase	7.12791	3.37	1	1	1	2	1.78568e+07	386	43.8047	5.78271
BGLTMP001406-PA	heat shock protein 90	3.32631	1.51	1	1	1	1		727	83.407	5.04639
BGLTMP001952-PA	dynein heavy chain axonemal	3.53453	0.43	1	1	1	1		4414	507.043	5.61768
BGLTMP001970-PA	heat shock protein 70	3.35831	2.38	1	1	1	1		630	69.1444	6.1001
BGLTMP004956-PA	cysteine synthase-like	3.3706	5.41	1	1	1	1		314	34.1813	8.1626
BGLTMP005134-PA	apoptosis 1 inhibitor-like	3.77552	8	1	1	1	1		200	22.6872	7.92822
BGLTMP005914-PA	protein phloem protein 2-like a3-like	3.50877	4.35	1	1	1	1		345	39.4674	6.68311
BGLTMP006293-PA	carbamoyl phosphate synthase large subunit	3.44139	1.92	1	1	1	1		939	104.873	7.53271
BGLTMP007389-PA	monocarboxylate transporter 10-like	4.98289	6.67	1	1	1	1		270	29.1881	6.87354
BGLTMP007534-PA	14-3-3 protein epsilon-like	3.57578	5.51	1	1	1	1		236	26.5911	4.77979
BGLTMP008471-PA	mitochondrial 10-formyltetrahydrofolate partial	3.51953	2.13	1	1	1	1		799	88.3172	5.56689
BGLTMP009194-PA	hypothetical protein A306_13953, partial	3.43573	7.73	1	1	1	1		181	20.8346	10.2134
BGLTMP010186-PA	steroid 17-alpha-hydroxylase lyase-like	3.44282	3.13	1	1	1	1		511	58.5442	7.72314
BGLTMP010526-PA	meprin a subunit beta-like	3.56757	5.99	1	1	1	1		317	35.7738	5.43994
BGLTMP010562-PA	PREDICTED: uncharacterized protein LOC102448156	3.35625	4.32	1	1	1	1		370	41.5609	11.3267
BGLTMP011550-PA	low quality protein: titin	3.55989	1.96	1	1	1	1		816	91.2951	4.71631
BGLTMP013832-PA	forkhead box protein f1-like	3.58481	2.52	1	1	1	1		595	63.1612	8.35303
