## Supplementary Table 2_075 depletion for "Shotgun Proteomics of non-depleted and depleted hemolymph of human *Schistosomiasis snail vector; Biomphalaria glabrata*, revealed vital immune related proteins"

### Sheet: Sheet1
Accession	Description	Score	Coverage	# Proteins	# Unique Peptides	# Peptides	# PSMs	Molecular Function	Cellular Component	Biological Process	Pfam IDs	Gene IDs	GO Terms	Area	# AAs	MW [kDa]	calc. pI
BGLTMP000410-PA|hemoglobin	BGLTMP000410-PA|hemoglobin	921.942	32.37	2	27	37	220				Protein not found	Protein not found	Protein not found	1.69733e+11	1344	150.165	6.27783
BGLTMP000408-PA	haemoglobin type 1	238.799	12.06	2	6	16	64				Protein not found	Protein not found	Protein not found	111776852648	1518	170.057	6.11279
BGLTMP013141-PA	haemoglobin type 2	595.113	32.32	1	31	40	138				Protein not found	Protein not found	Protein not found	9.08439e+10	1420	158.275	8.52881
BGLTMP012438-PA	haemoglobin type 1	134.475	11.61	2	4	5	36				Protein not found	Protein not found	Protein not found	5.24798e+10	517	58.8023	8.32373
BGLTMP000409-PA	coiled-coil domain-containing protein 171 isoform x1	18.186	5.33	1	2	4	5				Protein not found	Protein not found	Protein not found	31895498420	675	77.3635	7.6499
BGLTMP013078-PA	haemoglobin type 2	99.1793	15.85	1	3	11	22				Protein not found	Protein not found	Protein not found	2.57874e+10	713	80.0987	9.05615
BGLTMP000405-PA	haemoglobin type 1	32.6769	15.07	1	4	5	9				Protein not found	Protein not found	Protein not found	8477576510	365	41.4121	6.48096
BGLTMP004923-PA	muscle m-line assembly protein unc-89-like	3.80881	1.84	1	1	1	1				Protein not found	Protein not found	Protein not found	3.89817e+09	923	107.942	9.61279
BGLTMP002110-PA|actin	BGLTMP002110-PA|actin	17.175	11.97	9	3	3	4				Protein not found	Protein not found	Protein not found	3.40227e+09	376	41.9268	5.47803
BGLTMP006312-PA	elongation factor g	6.80337	2.79	1	1	1	2				Protein not found	Protein not found	Protein not found	1476067908	573	63.2611	5.14795
BGLTMP010180-PA	calcium binding protein 1	3.30092	11.54	2	1	1	1				Protein not found	Protein not found	Protein not found	1447447352	104	12.1027	4.44971
BGLTMP000326-PA	hypothetical protein CGI_10004968	16.8901	5.2	1	2	2	4				Protein not found	Protein not found	Protein not found	1.12552e+09	577	67.435	9.12939
BGLTMP000977-PA	endoglucanase-like isoform x1	15.6087	3.44	2	2	2	4				Protein not found	Protein not found	Protein not found	1106835194	873	95.8611	5.45264
BGLTMP008918-PA|biomphalysin	BGLTMP008918-PA|biomphalysin	12.6535	2.77	3	1	1	3				Protein not found	Protein not found	Protein not found	844040596	505	57.4035	6.37939
BGLTMP009520-PA	related protein -as1 precursor - [af515469_1fibrinogen]	9.69977	6.38	2	2	2	2				Protein not found	Protein not found	Protein not found	664767646	439	50.7741	6.11279
BGLTMP001217-PA	elongation factor 1-alpha	6.57044	5.01	1	2	2	2				Protein not found	Protein not found	Protein not found	609431280	459	50.2622	8.93896
BGLTMP009966-PA	PREDICTED: uncharacterized protein K02A2.6-like	3.44086	11.76	1	1	1	1				Protein not found	Protein not found	Protein not found	564151584	136	15.4604	8.1626
BGLTMP008681-PA	PREDICTED: temptin-like	3.54638	9.48	1	1	1	1				Protein not found	Protein not found	Protein not found	5.50692e+08	116	12.3958	4.61475
BGLTMP008380-PA	tubulin beta chain-like	12.8477	5	1	1	1	3				Protein not found	Protein not found	Protein not found	487033100	360	39.9566	5.52881
BGLTMP004479-PA|matrilin	BGLTMP004479-PA|matrilin	14.3026	8.02	1	2	2	4				Protein not found	Protein not found	Protein not found	4.48989e+08	324	35.0198	5.26221
BGLTMP010351-PA	endo- -beta-mannanase 1	19.8505	14.02	1	3	3	5				Protein not found	Protein not found	Protein not found	4.42879e+08	264	30.0545	6.72705
BGLTMP003362-PA	atp synthase subunit mitochondrial-like	8.53498	2.69	2	1	1	2				Protein not found	Protein not found	Protein not found	343371422	521	56.5123	5.14795
BGLTMP010653-PA	tubulin alpha-1a chain-like isoform 2	4.48835	5.67	7	1	1	1				Protein not found	Protein not found	Protein not found	326451652	247	27.3137	5.57959
BGLTMP010203-PA	eukaryotic translation initiation factor 5a-1-like	3.37382	8.63	1	1	1	1				Protein not found	Protein not found	Protein not found	314024264	139	15.4914	5.36377
BGLTMP007548-PA	lactase-phlorizin hydrolase-like protein	15.0657	1.94	1	2	2	4				Protein not found	Protein not found	Protein not found	2.62568e+08	1343	154.62	6.60986
BGLTMP000981-PA|cellulase	BGLTMP000981-PA|cellulase	3.41234	3.13	1	1	1	1				Protein not found	Protein not found	Protein not found	2.53915e+08	448	48.9778	5.23682
BGLTMP007430-PA	heat shock 70 kda protein cognate 4	4.01237	2.62	2	1	1	1				Protein not found	Protein not found	Protein not found	248649984	649	71.1324	5.64307
BGLTMP012059-PA	adenosylhomocysteinase a-like	4.87202	4.19	1	1	1	1				Protein not found	Protein not found	Protein not found	243616812	358	39.3852	7.09326
BGLTMP002664-PA	lactase-phlorizin hydrolase	18.4131	3.68	1	2	2	5				Protein not found	Protein not found	Protein not found	2.42968e+08	761	87.4084	6.46826
BGLTMP002619-PA	beta- -mannanase	23.5117	4.66	1	2	2	5				Protein not found	Protein not found	Protein not found	1.92208e+08	343	38.1337	6.03662
BGLTMP001406-PA	heat shock protein 90	3.66997	1.79	1	1	1	1				Protein not found	Protein not found	Protein not found	186178664	727	83.407	5.04639
BGLTMP003357-PA	ame: full= beta-c chain unit partial - [hcyb_helpo]	15.453	6.97	1	2	2	4				Protein not found	Protein not found	Protein not found	1.60592e+08	373	42.7693	6.46826
BGLTMP009035-PA	histone h4- partial	7.28754	18.64	1	2	2	2				Protein not found	Protein not found	Protein not found	159115358	59	6.37771	12.0151
BGLTMP006413-PA	PREDICTED: uncharacterized protein LOC101849176	12.006	12.41	1	3	3	3				Protein not found	Protein not found	Protein not found	1.57797e+08	435	48.3987	5.03369
BGLTMP008995-PA	glyceraldehyde-3-phosphate dehydrogenase-like	4.62362	4.49	1	1	1	1				Protein not found	Protein not found	Protein not found	155679156	312	33.4759	6.90283
BGLTMP010445-PA	hypothetical protein LOTGIDRAFT_130278, partial	11.8752	3.39	1	1	1	3				Protein not found	Protein not found	Protein not found	107387548	413	45.2941	6.23975
BGLTMP008444-PA	PREDICTED: uncharacterized protein LOC101852598, partial	7.8306	7.07	3	2	2	2				Protein not found	Protein not found	Protein not found	105447581	467	51.4016	5.16064
BGLTMP002024-PA|calreticulin	BGLTMP002024-PA|calreticulin	4.14933	3.3	1	1	1	1				Protein not found	Protein not found	Protein not found	97385410	394	45.7771	4.66553
BGLTMP011886-PA	thioredoxin-dependent peroxide mitochondrial-like isoform x1	3.48727	6.25	2	1	1	1				Protein not found	Protein not found	Protein not found	92573665	176	19.4693	7.32764
BGLTMP012460-PA	collagen alpha-5 chain-like	3.31823	2.06	1	1	1	1				Protein not found	Protein not found	Protein not found	7.78355e+07	632	69.3073	6.31592
BGLTMP001697-PA	probable palmitoyltransferase zdhhc8 isoform x2	3.50702	2.4	1	1	1	1				Protein not found	Protein not found	Protein not found	72118131	668	73.6022	9.74463
BGLTMP011591-PA	gtp-binding nuclear protein ran-like isoform x2	8.23819	6.9	1	1	1	2				Protein not found	Protein not found	Protein not found	6.97171e+07	203	23.2522	9.17334
BGLTMP010023-PA	kelch-like protein 28-like	3.35879	2.24	1	1	1	1				Protein not found	Protein not found	Protein not found	68981300	625	71.3009	5.18604
BGLTMP011813-PA	type 2 cystatin	3.6968	12.3	1	1	1	1				Protein not found	Protein not found	Protein not found	61317496	122	13.0758	6.49365
BGLTMP008900-PA	PREDICTED: alpha-amylase-like	3.80008	2.82	1	1	1	1				Protein not found	Protein not found	Protein not found	39195944	531	60.0173	8.45557
BGLTMP013250-PA|---NA---	BGLTMP013250-PA|---NA---	3.29634	3.41	1	1	1	1				Protein not found	Protein not found	Protein not found	35219477	411	46.5517	9.64209
BGLTMP008937-PA	isocitrate dehydrogenase	3.79748	8.55	1	1	1	1				Protein not found	Protein not found	Protein not found	3.43455e+07	152	17.3006	8.23584
BGLTMP007228-PA	eukaryotic initiation factor 4a-ii-like	3.48031	3.46	1	1	1	1				Protein not found	Protein not found	Protein not found	30272931	463	52.5598	5.41455
BGLTMP002162-PA	microtubule-actin cross-linking factor 1-like	3.30979	0.24	1	1	1	1				Protein not found	Protein not found	Protein not found	29719850	6258	707.439	5.26221
BGLTMP003850-PA	low quality protein: deoxynucleoside triphosphate triphosphohydrolase samhd1	3.30861	9.64	1	1	1	1				Protein not found	Protein not found	Protein not found	28430093	166	18.7015	6.40479
BGLTMP001438-PA	low-density lipoprotein receptor-related protein 2	3.26634	6.31	1	1	1	1				Protein not found	Protein not found	Protein not found	27500571	206	22.6866	4.98291
BGLTMP002437-PA	s-adenosylmethionine synthase isoform type-1	7.99078	9.71	1	1	1	2				Protein not found	Protein not found	Protein not found	27078289	206	22.8131	9.20264
BGLTMP010556-PA	ame: full=globin ame: full=myoglobin - [glb_biogl]	3.50648	12	1	1	1	1				Protein not found	Protein not found	Protein not found	23611391	150	16.1515	8.35303
BGLTMP001952-PA	dynein heavy chain axonemal	3.55458	0.43	1	1	1	1				Protein not found	Protein not found	Protein not found	16700342	4414	507.043	5.61768
BGLTMP001774-PA	alkaline phosphatase	3.87372	14.39	2	1	1	1				Protein not found	Protein not found	Protein not found	7.65466e+06	132	14.0321	8.67529
BGLTMP000045-PA	malignant t-cell-amplified sequence 1-like	3.74004	13.38	1	1	1	1				Protein not found	Protein not found	Protein not found		142	16.1704	8.60205
BGLTMP006050-PA	protein bud31 homolog	3.34213	11.03	1	1	1	1				Protein not found	Protein not found	Protein not found		145	17.2359	8.77783
BGLTMP007785-PA	peptidyl-prolyl cis-trans isomerase-like 3-like	3.9607	12.12	1	1	1	1				Protein not found	Protein not found	Protein not found		165	18.376	6.0874
BGLTMP010455-PA	splicing factor 3a subunit 2-like	3.30423	4.3	1	1	1	1				Protein not found	Protein not found	Protein not found		395	42.5197	9.87646
BGLTMP011955-PA	polycystic kidney disease protein 1-like 2-like	3.40423	3.26	1	1	1	1				Protein not found	Protein not found	Protein not found		429	48.2021	5.40186
BGLTMP013835-PA	protein prrc2c-like isoform x2	3.46985	0.61	1	1	1	1				Protein not found	Protein not found	Protein not found		2796	309.053	9.01221
