## Supplementary Table 3 whole for "Shotgun Proteomics of non-depleted and depleted hemolymph of human *Schistosomiasis snail vector; Biomphalaria glabrata*, revealed vital immune related proteins"

### Sheet: Sheet1
Accession	Description	Score	Coverage	# Proteins	# Unique Peptides	# Peptides	# PSMs	Molecular Function	Cellular Component	Biological Process	Pfam IDs	Gene IDs	GO Terms	Area	# AAs	MW [kDa]	calc. pI
BGLTMP013141-PA	haemoglobin type 2	1239.87	34.93	1	36	46	300				Protein not found	Protein not found	Protein not found	1.7462e+11	1420	158.275	8.52881
BGLTMP013078-PA	haemoglobin type 2	171.618	19.78	1	5	14	39				Protein not found	Protein not found	Protein not found	5.24226e+10	713	80.0987	9.05615
BGLTMP012438-PA	haemoglobin type 1	322.6	11.61	2	4	5	89				Protein not found	Protein not found	Protein not found	1.10731e+11	517	58.8023	8.32373
BGLTMP012337-PA	5-ht2 receptor	3.28237	1.93	1	1	1	1				Protein not found	Protein not found	Protein not found		827	94.1725	9.31982
BGLTMP012069-PA	hypothetical protein EP18_23290	6.81076	3.39	1	1	1	2				Protein not found	Protein not found	Protein not found	197092149	590	66.1573	8.57275
BGLTMP012014-PA	polypeptide n-acetylgalactosaminyltransferase 1-like isoform x1	3.25758	14.04	1	1	1	1				Protein not found	Protein not found	Protein not found		114	12.9137	5.96045
BGLTMP011681-PA	orexin receptor type 2-like	3.28904	5.61	1	1	1	1				Protein not found	Protein not found	Protein not found	300201936	285	31.0909	5.35107
BGLTMP011628-PA	cytochrome c-2	3.80798	8.33	1	1	1	1				Protein not found	Protein not found	Protein not found	67053654	132	14.7957	9.27588
BGLTMP011550-PA	low quality protein: titin	3.78673	1.96	1	1	1	1				Protein not found	Protein not found	Protein not found		816	91.2951	4.71631
BGLTMP011217-PA	haemoglobin type 1	3.42554	1.04	1	1	1	1				Protein not found	Protein not found	Protein not found	1104081837	869	97.401	6.40479
BGLTMP011165-PA	adp-ribosylation factor 1	6.65416	1.87	1	1	1	2				Protein not found	Protein not found	Protein not found	250005100	750	83.236	8.48486
BGLTMP010923-PA	rna polymerase-associated protein rtf1 homolog	3.26813	3.64	1	1	1	1				Protein not found	Protein not found	Protein not found	283461580	440	52.1972	6.11279
BGLTMP010841-PA	haemoglobin type 2	3.58993	3.55	1	1	1	1				Protein not found	Protein not found	Protein not found	283628952	310	34.592	8.57275
BGLTMP010023-PA	kelch-like protein 28-like	3.405	2.24	1	1	1	1				Protein not found	Protein not found	Protein not found		625	71.3009	5.18604
BGLTMP009520-PA	related protein -as1 precursor - [af515469_1fibrinogen]	16.7249	3.19	1	1	1	4				Protein not found	Protein not found	Protein not found	3278858960	439	50.7741	6.11279
BGLTMP009206-PA	glutathione peroxidase	3.47799	4.82	1	1	1	1				Protein not found	Protein not found	Protein not found	2.59309e+08	228	25.5901	6.87354
BGLTMP009035-PA	histone h4- partial	10.8026	37.29	1	2	2	3				Protein not found	Protein not found	Protein not found	3.02551e+08	59	6.37771	12.0151
BGLTMP008953-PA	BGLTMP008953-PA	3.55279	4.17	1	1	1	1				Protein not found	Protein not found	Protein not found	436708178	456	51.1424	9.21729
BGLTMP008918-PA|biomphalysin	BGLTMP008918-PA|biomphalysin	14.7441	7.72	3	3	3	4				Protein not found	Protein not found	Protein not found	9.69497e+08	505	57.4035	6.37939
BGLTMP008900-PA	PREDICTED: alpha-amylase-like	4.92825	2.82	1	1	1	1				Protein not found	Protein not found	Protein not found	235929304	531	60.0173	8.45557
BGLTMP008588-PA	hypothetical protein MGYG_08972	3.29147	2.61	1	1	1	1				Protein not found	Protein not found	Protein not found		459	52.9616	9.39307
BGLTMP008019-PA	dna-directed rna polymerase iii subunit rpc1-like	3.53488	1.18	1	1	1	1				Protein not found	Protein not found	Protein not found	60772973	1354	151.209	8.44092
BGLTMP007954-PA	ame: full= cytoplasmic flags: precursor - [actc_biogl]	25.1496	10.24	8	2	2	6				Protein not found	Protein not found	Protein not found	695101704	332	37.3576	5.5542
BGLTMP007172-PA	potassium voltage-gated channel subfamily kqt member 5-like isoform 1	3.66298	2.83	1	1	1	1				Protein not found	Protein not found	Protein not found		459	51.435	7.48877
BGLTMP006047-PA	protein clec16a-like	3.32253	1.6	1	1	1	1				Protein not found	Protein not found	Protein not found		1061	117.751	8.60205
BGLTMP006045-PA	protein disulfide isomerase	3.8563	3.7	1	1	1	1				Protein not found	Protein not found	Protein not found		486	53.875	4.69092
BGLTMP004871-PA|---NA---	BGLTMP004871-PA|---NA---	6.93045	4.42	1	1	1	2				Protein not found	Protein not found	Protein not found	1.1809e+08	362	44.4746	9.53955
BGLTMP004479-PA|matrilin	BGLTMP004479-PA|matrilin	3.39882	4.01	1	1	1	1				Protein not found	Protein not found	Protein not found	22283767	324	35.0198	5.26221
BGLTMP004070-PA	protocadherin-11 x-linked	3.41364	2.69	1	1	1	1				Protein not found	Protein not found	Protein not found	106203244	670	73.2458	4.91943
BGLTMP003829-PA	unconventional myosin-vi	3.39196	1.66	1	1	1	1				Protein not found	Protein not found	Protein not found	114463366	1086	123.591	8.14795
BGLTMP003362-PA	atp synthase subunit mitochondrial-like	8.93485	2.69	2	1	1	2				Protein not found	Protein not found	Protein not found	1.9709e+08	521	56.5123	5.14795
BGLTMP003357-PA	ame: full= beta-c chain unit partial - [hcyb_helpo]	11.2811	4.02	1	1	1	3				Protein not found	Protein not found	Protein not found	535770710	373	42.7693	6.46826
BGLTMP003356-PA	hemocyanin alphad-subunit	7.93899	3.08	1	1	1	2				Protein not found	Protein not found	Protein not found	51550508	519	59.6338	6.23975
BGLTMP003291-PA	dynein heavy chain axonemal-like	3.67665	0.35	1	1	1	1				Protein not found	Protein not found	Protein not found		4609	526.008	5.73193
BGLTMP003211-PA	heat shock protein 70 b2-like	7.5066	2.24	3	1	1	2				Protein not found	Protein not found	Protein not found	2.59033e+08	580	63.4395	6.23975
BGLTMP003111-PA	pantothenate kinase 1 isoform x1	3.5986	4.07	1	1	1	1				Protein not found	Protein not found	Protein not found		393	43.5536	6.82959
BGLTMP003007-PA	pantothenate kinase 4-like	3.55721	2.35	1	1	1	1				Protein not found	Protein not found	Protein not found		638	71.6634	5.70654
BGLTMP002726-PA	beta tubulin partial	6.74531	9.24	1	1	1	2				Protein not found	Protein not found	Protein not found	1842575962	184	20.5172	5.8208
BGLTMP002462-PA	glutamate synthase	3.42286	0.89	1	1	1	1				Protein not found	Protein not found	Protein not found	28447114	1903	211.934	7.21045
BGLTMP002437-PA	s-adenosylmethionine synthase isoform type-1	5.39468	9.71	1	1	1	1				Protein not found	Protein not found	Protein not found		206	22.8131	9.20264
BGLTMP002394-PA	zinc finger swim domain-containing protein 6 isoform x1	3.5863	1.34	1	1	1	1				Protein not found	Protein not found	Protein not found		1116	125.491	7.79639
BGLTMP002318-PA	atrial natriuretic peptide receptor 1	6.72063	3.97	2	1	1	2				Protein not found	Protein not found	Protein not found	2452794579	428	48.0899	6.94678
BGLTMP002280-PA	PREDICTED: uncharacterized protein LOC101854594	4.90535	3.19	1	1	1	1				Protein not found	Protein not found	Protein not found	3989225340	502	56.2133	7.12256
BGLTMP001955-PA	kinesin-like protein kif19	3.27923	4.97	1	1	1	1				Protein not found	Protein not found	Protein not found	7.38624e+07	342	38.1514	8.66064
BGLTMP001822-PA	cytochrome p450 family 4	3.27652	4	1	1	1	1				Protein not found	Protein not found	Protein not found		375	43.482	7.50342
BGLTMP001803-PA	wd repeat-containing protein 66	6.612	0.29	1	1	1	2				Protein not found	Protein not found	Protein not found	8.84126e+07	5262	587.933	5.69385
BGLTMP001395-PA	homeobox protein unc-4-like protein	3.49206	4.12	1	1	1	1				Protein not found	Protein not found	Protein not found	20849414	364	40.9171	7.63525
BGLTMP001319-PA	---NA--- dna polymerase alpha catalytic subunit-like	3.47992	3	1	1	1	1				Protein not found	Protein not found	Protein not found	174463616	500	57.5964	9.61279
BGLTMP001276-PA	transcription elongation factor b polypeptide 2-like	3.39979	3.87	1	1	1	1				Protein not found	Protein not found	Protein not found		388	43.9737	9.96436
BGLTMP001076-PA|calmodulin	BGLTMP001076-PA|calmodulin	3.34881	8.46	4	1	1	1				Protein not found	Protein not found	Protein not found	31646701	130	14.7128	4.55127
BGLTMP000877-PA	---NA--- ---NA---	3.41105	5	1	1	1	1				Protein not found	Protein not found	Protein not found		320	36.2384	10.7114
BGLTMP000633-PA	endo- -beta-glucanase	10.8459	4.47	1	1	1	3				Protein not found	Protein not found	Protein not found	7.7205e+08	291	32.2407	7.54736
BGLTMP000410-PA|hemoglobin	BGLTMP000410-PA|hemoglobin	1651.36	31.7	2	26	36	395				Protein not found	Protein not found	Protein not found	2.96489e+11	1344	150.165	6.27783
BGLTMP000409-PA	coiled-coil domain-containing protein 171 isoform x1	73.9353	6.52	1	3	5	20				Protein not found	Protein not found	Protein not found	1.21449e+11	675	77.3635	7.6499
BGLTMP000408-PA	haemoglobin type 1	363.618	11.99	1	7	16	97				Protein not found	Protein not found	Protein not found	2.54639e+11	1518	170.057	6.11279
BGLTMP000407-PA	prostaglandin f synthase-like	3.66307	1.1	1	1	1	1				Protein not found	Protein not found	Protein not found		1458	163.477	9.65674
BGLTMP000405-PA	haemoglobin type 1	57.3626	20.82	1	6	7	16				Protein not found	Protein not found	Protein not found	693713528	365	41.4121	6.48096
BGLTMP000217-PA	p17 29c-like protein ddb_g0287399-like	3.66876	3.59	1	1	1	1				Protein not found	Protein not found	Protein not found	81430574	473	52.7496	9.1001
