## Supplementary material for "Shotgun Proteomics of non-depleted and depleted hemolymph of human *Schistosomiasis snail vector; Biomphalaria glabrata*, revealed vital immune related proteins": Table 1

### Sheet: Sheet1
Accession/ Category	Blast identity	e-value/species	∑C	UP	NP	UH	0.5% TFA	0.75% TFA	Signal P	Sigcleave	Secretome P
Carrier
BGLTMP013141-PA	haemoglobin type 2	0 (B. glabrata)	38.38	39	52	Ö	Ö	Ö
BGLTMP000410-PA	hemoglobin	0 (B. glabrata)	36.53	30	42	Ö	Ö	Ö
BGLTMP000405-PA	haemoglobin type 1	0 (B. glabrata)	28.49	9	10	Ö	Ö	Ö
BGLTMP000408-PA	haemoglobin type 1	0 (B. glabrata)	20.09	13	26	Ö	Ö	Ö	•
BGLTMP013078-PA	haemoglobin type 2	0 (B. glabrata)	19.92	5	15	Ö	Ö	Ö
BGLTMP012438-PA	haemoglobin type 1	0 (B. glabrata)	11.61	4	5	Ö	Ö	Ö		• (1)	•
BGLTMP010841-PA	haemoglobin type 2	2E-132 (B. glabrata)	7.42	1	2	Ö	Ö			• (2)	•
BGLTMP003357-PA	beta-c chain unit partial	3E-150 (H. pomatia)	6.97	2	2	Ö	Ö	Ö		• (1)	•
BGLTMP003356-PA	hemocyanin alphad-subunit	2E-129 (H. lucorum)	3.08	1	1	Ö
BGLTMP011217-PA	haemoglobin type 1	0 (B. glabrata)	2.3	1	2	Ö
Enzyme
BGLTMP009843-PA	deoxyribonuclease-1-like isoform x1	1E-33 (A. californica)	17.75	2	2		Ö		•	• (1)
BGLTMP001774-PA	alkaline phosphatase	3E-52 (A. californica)	14.39	1	1		Ö	Ö
BGLTMP012014-PA	polypeptide n-acetylgalactosaminyltransferase	2E-56 (A. californica)	14.04	1	1						•
BGLTMP010351-PA	endo- -beta-mannanase 1	4E-172 (B. glabrata)	14.02	3	3		Ö	Ö			•
BGLTMP011813-PA	type 2 cystatin	5E-75 (B. glabrata)	12.3	1	1		Ö	Ö	•	• (3)	•
BGLTMP000981-PA	endoglucanase-like isoform X1	0 (A. californica)	12.05	4	4		Ö	Ö	•	• (8)	•
BGLTMP003850-PA	deoxynucleoside triphosphate triphosphohydrolase	7E-44 (S. canaria)	9.64	1	1			Ö			•
BGLTMP008937-PA	isocitrate dehydrogenase	4E-100 (A. californica)	8.55	1	1			Ö			•
BGLTMP011628-PA	cytochrome c-2	6E-63 (C. ferus)	8.33	1	1			Ö
BGLTMP007803-PA	3-ketoacyl- thiolase peroxisomal-like	1E-102 (A. californica)	8.16	1	1		Ö			• (1)	•
BGLTMP002664-PA	lactase-phlorizin hydrolase	0 (S. kowalevskii)	7.88	3	4		Ö	Ö			•
BGLTMP012059-PA	adenosylhomocysteinase a-like	0 (A. californica)	7.54	2	2		Ö	Ö		• (1)	•
BGLTMP012845-PA	long-chain specific acyl- mitochondrial	2E-107 (C. gigas)	6.44	1	1		Ö
BGLTMP010526-PA	meprin a subunit beta-like	9e-19 (A. californica)	5.99	1	1
BGLTMP000977-PA	endoglucanase-like isoform x1	0 (A. californica)	5.73	4	4		Ö	Ö		• (7)	•
BGLTMP004967-PA	beta-glucuronidase-like isoform x1	0 (A. californica)	5.65	2	2		Ö				•
BGLTMP004956-PA	cysteine synthase-like	2E-119 (A. californica)	5.41	1	1					• (1)
BGLTMP001697-PA	palmitoyltransferase zdhhc8 isoform x2	1E-180 (A. californica)	5.09	2	2		Ö	Ö	•
BGLTMP001955-PA	kinesin-like protein kif19	0 (A. californica)	4.97	1	1	Ö				• (1)	•
BGLTMP007802-PA	serine threonine-protein phosphatase pp1-alpha catalytic subunit-like	0 (A. californica)	4.79	1	1		Ö
BGLTMP012422-PA	purine nucleoside phosphorylase-like isoform x1	7E-165 (A. californica)	4.76	1	1		Ö			• (1)	•
BGLTMP002619-PA	beta- -mannanase	2E-142 (B. glabrata)	4.66	2	2		Ö	Ö			•
BGLTMP002665-PA	lactase-phlorizin hydrolase	3E-175 (S. purpuratus)	4.64	1	2		Ö				•
BGLTMP008995-PA	glyceraldehyde-3-phosphate dehydrogenase-like	2E-176 (A. californica)	4.49	1	1		Ö	Ö			•
BGLTMP000633-PA	endo- -beta-glucanase	8E-87 (A. crossean)	4.47	1	1	Ö	Ö		•	• (1)	•
BGLTMP004914-PA	chitotriosidase-1-like	2E-66 (A. californica)	4.37	1	1		Ö			• (3)	•
BGLTMP001822-PA	cytochrome p450 family 4	7E-125 (A. californica)	4	1	1
BGLTMP000776-PA	phosphoglycerate kinase	0 (M. rotundata)	4	1	1		Ö			• (2)
BGLTMP010445-PA	chitotriosidase-1-like	0 (L. gigantea)	3.39	1	1		Ö	Ö
BGLTMP002898-PA	endo-beta- -glucanase	0 (A. californica)	3.38	1	1		Ö			• (1)	•
BGLTMP004621-PA	isocitrate dehydrogenase	0 (C. gigas)	3.37	1	1		Ö
BGLTMP010186-PA	steroid 17-alpha-hydroxylase lyase-like	2E-176 (A. californica)	3.13	1	1				•	• (3)	•
BGLTMP007548-PA	lactase-phlorizin hydrolase-like protein	0 (C. vociferus)	3.05	3	3		Ö	Ö		• (2)
BGLTMP004567-PA	blastula protease 10-like	7E-65 (A. californica)	2.9	1	1		Ö			• (2)
BGLTMP008900-PA	alpha-amylase-like	5e-15 (S. purpuratus)	2.82	1	1	Ö	Ö	Ö		• (3)
BGLTMP001009-PA	beta-mannosidase isoform 2	0 (A. kurodai)	2.36	1	1		Ö			• (2)	•
BGLTMP008471-PA	cytosolic 10-formyltetrahydrofolate dehydrogenase-like	0 (A. californica)	2.13	1	1					• (1)	•
BGLTMP006293-PA	carbamoyl phosphate synthase large subunit	0 (R. columbina)	1.92	1	1
BGLTMP000565-PA	tankyrase- partial	0 (A. californica)	1.63	1	1		Ö			• (3)
BGLTMP002462-PA	glutamate synthase	0 (A. californica)	0.89	1	1	Ö
Defense
BGLTMP003314-PA	biomphalysin	0 (B. glabrata)	9.79	4	4	Ö	Ö	Ö	•	• (1)
BGLTMP009183-PA	fibrinogen-related protein	2E-105 (B. glabrata)	7.37	2	2		Ö
BGLTMP007221-PA	fibrinogen-related protein	2E-26 (B. glabrata)	6.54	1	1		Ö				•
BGLTMP009520-PA	fibrinogen related protein	2E-122 (B. glabrata)	6.38	2	2	Ö	Ö	Ö		• (1)
BGLTMP001876-PA	fibrinogen-related protein	6E-67 (B. glabrata)	5.9	2	2		Ö			• (1)	•
Stress response/redox
BGLTMP007785-PA	peptidyl-prolyl cis-trans isomerase-like 3-like	8E-106 (A. californica)	12.12	1	1			Ö
BGLTMP013192-PA	peptidyl-prolyl cis-trans isomerase- partial	2E-66 (A. californica)	10.45	1	1		Ö
BGLTMP008681-PA	temptin-like	9E-27 (L. gigantea)	9.48	1	1			Ö	•	• (2)	•
BGLTMP011886-PA	thioredoxin-dependent peroxide mitochondrial-like isoform x1	2E-75 (A. californica)	6.25	1	1		Ö	Ö			•
BGLTMP004667-PA	peptidyl-prolyl cis-trans isomerase b-like	2E-80 (A. californica)	5.65	1	1		Ö		•	• (4)	•
BGLTMP007534-PA	14-3-3 protein epsilon-like	8E-149 (A. californica)	5.51	1	1						•
BGLTMP009206-PA	glutathione peroxidase	3E-113 (A. californica)	4.82	1	1	Ö				• (1)
BGLTMP007904-PA	78 kda glucose-regulated protein precursor	0 (A. californica)	4.32	2	2		Ö	Ö	•	• (2)	•
BGLTMP006045-PA	protein disulfide isomerase	0 (H. discus discus)	3.7	1	1				•	• (2)
BGLTMP001406-PA	heat shock protein 90	0 (A. californica)	3.3	2	2			Ö		• (1)
BGLTMP001970-PA	heat shock protein 70	0 (B. glabrata)	2.38	1	1					• (1)
BGLTMP003211-PA	heat shock protein 70 b2-like	0 (B. glabrata)	2.24	1	1	Ö	Ö			• (1)
BGLTMP012137-PA	heat-shock protein 70	6E-117 (B. glabrata)	1.89	1	1		Ö			• (2)
Signaling
BGLTMP000045-PA	malignant t-cell-amplified sequence 1-like	7E-82 (A. californica)	13.38	1	1			Ö			•
BGLTMP012120-PA	calcium binding protein 1	4E-41 (B. glabrata)	13.11	1	1		Ö		•	• (2)	•
BGLTMP010180-PA	calcium binding protein 1	7E-61 (B. glabrata)	11.54	1	1		Ö	Ö	•	• (1)	•
BGLTMP001076-PA	calmodulin	5E-71 (T. trichiura)	8.46	1	1	Ö
BGLTMP014123-PA	nascent polypeptide-associated complex subunit alpha-like	4e-101 (A. californica)	6.64	1	1		Ö
BGLTMP011681-PA	orexin receptor type 2-like	8e-16 (Aplysia californica)	5.61	1	1	Ö		Ö		• (7)
BGLTMP005914-PA	protein phloem protein 2-like a3-like	2E-52 (A. californica)	4.35	1	1						•
BGLTMP010562-PA	repetin-like	1e-10 (B. mutus)	4.32	1	1
BGLTMP002318-PA	atrial natriuretic peptide receptor 1	3e-123 (S. mimosarum)	3.97	1	1	Ö	Ö			• (4)	•
BGLTMP002024-PA	calreticulin	0 (A. californica)	3.3	1	1			Ö	•	• (1)
BGLTMP009737-PA	gtpase imap family member 7-like	1E-66 (A. californica)	2.56	1	1		Ö			• (1)
BGLTMP011165-PA	adp-ribosylation factor 1	7E-54 (A. californica)	1.87	1	1	Ö
BGLTMP002261-PA	Bullous pemphigoid antigen 1	0 (Crassostrea gigas)	0.34	1	1		Ö			• (3)
BGLTMP001803-PA	wd repeat-containing protein 66	8e-09 (M. davidii)	0.29	1	1	Ö				• (7)
Metabolism
BGLTMP002437-PA	s-adenosylmethionine synthase isoform type-1	5E-123 (A. californica)	9.71	1	1			Ö
BGLTMP003111-PA	pantothenate kinase 1 isoform x1	0 (A. californica)	4.07	1	1					• (2)
BGLTMP003007-PA	pantothenate kinase 4-like	0 (A. californica)	2.35	1	1						•
BGLTMP000407-PA	prostaglandin f synthase-like	6E-61 (A. californica)	1.1	1	1					• (8)	•
Transporter
BGLTMP005134-PA	vitellogenin-1-like	4E-47 (A. californica)	8	1	1					• (1)	•
BGLTMP007389-PA	monocarboxylate transporter 10-like	3E-70 (A. californica)	6.67	1	1					• (3)
BGLTMP001438-PA	low-density lipoprotein receptor-related protein 2	3E-35 (A. californica)	6.31	1	1		Ö	Ö			•
BGLTMP007727-PA	prolow-density lipoprotein receptor-related protein 1-like	5E-55 (A. californica)	5.6	1	1		Ö				•
BGLTMP008953-PA	PREDICTED: ATP-binding cassette sub-family G member 5-like	1E-27 (A. californica)	4.17	1	1	Ö					•
BGLTMP011955-PA	polycystic kidney disease protein 1-like 2-like	1e-155 (A. californica)	3.26	1	1
BGLTMP007172-PA	potassium voltage-gated channel subfamily kqt member 5-like isoform 1	6e-14 (Z. nevadensis)	2.83	1	1						•
BGLTMP004070-PA	protocadherin-11 x-linked	0 (A. californica)	2.69	1	1	Ö				• (2)
BGLTMP012337-PA	serotonin receptor 5-HT2	0 (L. stagnalis)	1.93	1	1					• (7)
BGLTMP001952-PA	dynein heavy chain axonemal	0 (A. californica)	0.43	1	1			Ö		• (7)
BGLTMP003291-PA	dynein heavy chain axonemal-like	0 (S. kowalevskii)	0.35	1	1					• (2)
Transcription
BGLTMP009035-PA	histone h4- partial	2E-30 (L. gigantea)	38.98	3	3	Ö	Ö	Ö			•
BGLTMP009966-PA	Transposon Ty3-I Gag-Pol polyprotein	3E-25 (S. mimosarum)	11.76	1	1			Ö
BGLTMP006050-PA	protein bud31 homolog	1E-85 (A. californica)	11.03	1	1			Ö			•
BGLTMP010203-PA	eukaryotic translation initiation factor 5a-1-like	7e-76 (A. californica)	8.63	1	1			Ö
BGLTMP011591-PA	gtp-binding nuclear protein ran-like isoform x2	2E-142 (A. californica)	6.9	1	1		Ö	Ö			•
BGLTMP007228-PA	eukaryotic initiation factor 4a-ii-like	0 (A. californica)	5.62	2	2		Ö	Ö			•
BGLTMP001217-PA	elongation factor 1-alpha	0 (A. californica)	5.01	2	2		Ö	Ö
BGLTMP010455-PA	splicing factor 3a subunit 2-like	2E-152 (A. californica)	4.3	1	1			Ö
BGLTMP004215-PA	atp-dependent dna helicase pif1-like	1E-100 (A. pisum)	4.27	1	1		Ö			• (2)
BGLTMP001395-PA	homeobox protein unc-4-like protein	2E-65 (C. gigas)	4.12	1	1	Ö
BGLTMP001276-PA	transcription elongation factor b polypeptide 2-like	2e-28 (A. californica)	3.87	1	1						•
BGLTMP010923-PA	rna polymerase-associated protein rtf1 homolog	0 (A. californica)	3.64	1	1			Ö
BGLTMP010923-PA	rna polymerase-associated protein rtf1 homolog	0 (A. californica)	3.64	1	1	Ö
BGLTMP001319-PA	dna polymerase alpha catalytic subunit-like	4E-44 (A. californica)	3	1	1	Ö				• (2)
BGLTMP006312-PA	elongation factor g	8e-158 (S. mirum)	2.79	1	1			Ö
BGLTMP013832-PA	forkhead box protein f1-like	7E-97 (A. californica)	2.52	1	1
BGLTMP006760-PA	nucleolar gtp-binding protein 1-like	0 (A. californica)	2.4	1	1		Ö			• (1)
BGLTMP008019-PA	dna-directed rna polymerase iii subunit rpc1-like	0 (A. californica)	1.18	1	1	Ö		Ö
Other processes
BGLTMP010556-PA	myoglobin	7E-97 (B. glabrata)	21.33	2	2		Ö	Ö
BGLTMP002110-PA	actin	0 (A. silvatica)	15.43	4	4	Ö	Ö	Ö		• (1)	•
BGLTMP004479-PA	matrilin	0 (B.glabrata)	12.04	3	3	Ö	Ö	Ö
BGLTMP011868-PA	tubulin alpha-1a chain	0 (A. mississippiensis)	9.83	2	2		Ö	Ö
BGLTMP008380-PA	tubulin beta chain-like	0 (A. californica)	9.72	2	2		Ö	Ö
BGLTMP002726-PA	beta tubulin partial	4E-81 (S. punctatus)	9.24	1	1	Ö
BGLTMP000326-PA	Nipped-B-like protein	0.002 (C. anna)	7.45	3	3	Ö	Ö			• (5)
BGLTMP000409-PA	coiled-coil domain-containing protein 171 isoform x1	2E-139 (A. californica)	6.52	4	6	Ö	Ö	Ö		• (1)
BGLTMP010023-PA	kelch-like protein 28-like	0 (A. californica)	4.48	2	2			Ö
BGLTMP012460-PA	collagen alpha-5 chain-like	1E-63 (A. californica)	4.27	2	2		Ö	Ö			•
BGLTMP003362-PA	atp synthase subunit mitochondrial-like	0 (A. californica)	2.69	1	1	Ö	Ö	Ö			•
BGLTMP011550-PA	low quality protein: titin	0 (A. californica)	1.96	1	1					• (1)
BGLTMP004923-PA	muscle m-line assembly protein unc-89-like	3e-10 (A. californica)	1.84	1	1			Ö			•
BGLTMP001938-PA	ezrin/radixin/moesin	0 (B. glabrata)	1.82	1	1		Ö			• (1)
BGLTMP003829-PA	unconventional myosin-vi	0 (A. californica)	1.66	1	1	Ö
BGLTMP006047-PA	protein clec16a-like	0 (A. californica)	1.6	1	1
BGLTMP002965-PA	sperm-associated antigen 16 protein	2E-67 (A. californica)	1.54	1	1		Ö		•	• (4)
BGLTMP002162-PA	microtubule-actin cross-linking factor 1-like		0.24	1	1			Ö		• (2)
Unknown
BGLTMP000866-PA	N/A	-	17.65	1	1		Ö		•		•
BGLTMP008444-PA	uncharacterized protein LOC101852598, partial	2E-87 (A. californica)	10.49	2	3		Ö	Ö			•
BGLTMP009194-PA	serine-repeat antigen 4	0.0004 (P. vivax)	7.73	1	1						•
BGLTMP013688-PA	enhancer of filamentation 1-like	1E-31 (A. californica)	7.42	1	1		Ö
BGLTMP000708-PA	N/A	-	5.73	1	1		Ö				•
BGLTMP000877-PA	N/A	-	5	1	1						•
BGLTMP004871-PA	N/A	-	4.42	1	1	Ö					•
BGLTMP000217-PA	N/A	-	3.59	1	1	Ö		Ö			•
BGLTMP013250-PA	N/A		3.41	1	1			Ö		• (1)	•
BGLTMP012069-PA	FG-GAP repeat family protein	5e-13 (C. difficile)	3.39	1	1	Ö				• (5)
BGLTMP002280-PA	PREDICTED: apolipophorins-like	2e-13 (A. californica)	3.19	1	1	Ö					•
BGLTMP000321-PA	N/A	-	3.01	1	1		Ö
BGLTMP008588-PA	hypothetical protein MGYG_08972	4E-24 (A. gypseum)	2.61	1	1						•
BGLTMP013835-PA	protein prrc2c-like isoform x2	0 (A. californica)	0.61	1	1			Ö		• (6)
BGLTMP006413-PA	uncharacterized protein	7e-91 (Aplysia californica)	12.41	3	3		Ö	Ö	•	• (3)	•
